# On distinguishing between canonical tRNA genes and tRNA gene fragments in prokaryotes

**DOI:** 10.1101/2022.07.05.498093

**Authors:** Peter T.S. van der Gulik, Martijn Egas, Ken Kraaijeveld, Nina Dombrowski, Astrid T. Groot, Anja Spang, Wouter D. Hoff, Jenna Gallie

**Affiliations:** Centrum Wiskunde & Informatica, Amsterdam, 1090 GB, The Netherlands; Department of Evolutionary and Population Biology, Institute for Biodiversity and Ecosystem Dynamics, University of Amsterdam, Amsterdam, 1090 GE, The Netherlands; Leiden Centre for Applied Bioscience, University of Applied Sciences Leiden, Leiden, 2333 CR, The Netherlands; Department of Marine Microbiology and Biogeochemistry, NIOZ, Royal Netherlands Institute for Sea Research, Den Burg, 1790 AB, The Netherlands; Department of Microbiology and Molecular Genetics, Oklahoma State University, Stillwater, Oklahoma, 74078, USA; Department of Evolutionary Theory, Max Planck Institute for Evolutionary Biology, Plön, 24306, Germany

## Abstract

Automated genome annotation is essential for extracting biological information from sequence data. The identification and annotation of tRNA genes is frequently performed by the software package tRNAscan-SE, the output of which is listed for selected genomes in the Genomic tRNA database (GtRNAdb). Here, we highlight a pervasive error in prokaryotic tRNA gene sets on GtRNAdb: the mis-categorization of partial, non-canonical tRNA genes as standard, canonical tRNA genes. Firstly, we demonstrate the issue using the tRNA gene sets of 20 organisms from the archaeal taxon Thermococcaceae. According to GtRNAdb, these organisms collectively deviate from the expected set of tRNA genes in 15 instances, including the listing of eleven putative canonical tRNA genes. However, after detailed manual annotation, only one of these eleven remains; the others are either partial, non-canonical tRNA genes resulting from the integration of genetic elements or CRISPR-Cas activity (seven instances), or attributable to ambiguities in input sequences (three instances). Secondly, we show that similar examples of the mis-categorization of predicted tRNA sequences occur throughout the prokaryotic sections of GtRNAdb. While both canonical and non-canonical prokaryotic tRNA gene sequences identified by tRNAscan-SE are biologically interesting, the challenge of reliably distinguishing between them remains. We recommend employing a combination of (i) screening input sequences for the genetic elements typically associated with non-canonical tRNA genes, and ambiguities, (ii) activating the tRNAscan-SE automated pseudogene detection function, and (iii) scrutinizing predicted tRNA genes with low isotype scores. These measures greatly reduce manual annotation efforts, and lead to improved prokaryotic tRNA gene set predictions.
