## Supplementary Table S1 for "On distinguishing between canonical tRNA genes and tRNA gene fragments in prokaryotes"

### Sheet: Sheet1
strain#	strain_name	#tRNAgenes_GtRNAdb	GtRNAdb_tRNAgeneset_description	NCBIref	RefSeq assembly accession	GenBank assembly accession	taxonomy check (NCBI)	assembly level	genome type	genome size (bp)	GC (%) content	references	tRNA anomaly category	evidence for anomaly category
1	Thermococcus sp. AM4	46	Standard	NC_016051.1	GCF_000151205.2	GCA_000151205.2	Inconclusive	Complete Genome	1x circular chromosome	2086428	54.8	10.1128/JB.06259-11
2	Thermococcus gammatolerans EJ3 DSM 15229	47	(+)serCGA	NC_012804.1	GCF_001592435.1	GCA_000022365.1	ok	Complete Genome	1x circular chromosome	2045438	53.6	10.1186/gb-2009-10-6-r70	1b: erroneous additional (genomic island)	serCGA lies at the 5' end of integrase gene TGAM_RS03315
3	Thermococcus nautili 30-1	47	(+)leuCAA	NZ_CP007264.1	GCF_000585495.1	GCA_000585495.1	ok	Complete Genome	1x circular chromosome, 3x plasmids (pTN1, pTN2, pTN3)	1976356	54.8	10.1128/genomeA.00243-14	1a: erroneous additional (CRISPR-Cas)	leuCAA lies in CRISPR-Cas array; see Figure 2
4	Thermococcus eurythermalis A501	46	Standard	NZ_CP008887.1; NZ_CP008888.1	GCF_000769655.1	GCA_000769655.1	ok	Complete Genome	1x circular chromosome, 1x plasmid (unnamed; 3.6 kb, )	2122535	53.5	10.1099/ijs.0.067942-0
5	Thermococcus kodakarensis KOD1	48	(+)argTCT,valCAC	NC_006624.1	GCF_000009965.1	GCA_000009965.1	ok	Complete Genome	1x circular chromosome	2088737	52	10.1101/gr.3003105	1b: erroneous additional (genomic island x2)	argTCT lies at the 5' end of integrase gene TK_RS01880; valCAC lies ~50 bp upstream of gene TK_RS11715 (predicted to contain archaeal phage integrase domain 'Phage_integr_3' (Pfam E-value 8.8e-62))
6	Thermococcus sp. 4557	46	Standard	NC_015865.1	GCF_000221185.1	GCA_000221185.1	Inconclusive	Complete Genome	1x circular chromosome	2011320	56.08	10.1128/JB.05851-11
7	Thermococcus sp. CL1 (Thermococcus cleftensis CL1)	46	Standard	NC_018015.1	GCF_000265525.1	GCA_000265525.1	ok	Complete Genome	1x circular chromosome	1950313	55.8	10.1128/JB.01016-12
8	Thermococcus onnurineus NA1	46	Standard	NC_011529.1	GCF_000018365.1	GCA_000018365.1	ok	Complete Genome	1x circular chromosome	1847607	51	10.1128/JB.00746-08
9	Pyrococcus horikoshii OT3	46	Standard	NC_000961.1	GCF_000011105.1	GCA_000011105.1	ok	Complete Genome	1x circular chromosome	1738505	41.9	10.1093/dnares/5.2.55
10	Pyrococcus sp. NA2	46	Standard	NC_015474.1	GCF_000211475.1	GCA_000211475.1	Inconclusive	Complete Genome	1x circular chromosome	1861320	42.7	10.1128/JB.05150-11
11	Pyrococcus abyssi GE5	46	Standard	NC_000868.1; NC_001773.1	GCF_000195935.2	GCA_000195935.2	ok	Complete Genome	1x circular chromosome, 1x plasmid with no tRNAs	1765118	44.7	10.1046/j.1365-2958.2003.03381.x ; 10.1101/gr.165301
12	Pyrococcus furiosus COM1	46	Standard	NC_018092.1	GCF_000275605.1	GCA_000275605.1	ok	Complete Genome	1x circular chromosome	1909827	40.8	10.1128/JB.00439-12
13	Pyrococcus furiosus DSM 3638	46	Standard	NZ_CP023154.1	GCF_008245085.1	GCA_008245085.1	ok	Complete Genome	1x circular chromosome	1889914	40.8	unpublished
14	Pyrococcus sp. ST04	46	Standard	NC_017946.1	GCF_000263735.1	GCA_000263735.1	Inconclusive	Complete Genome	1x circular chromosome	1736885	42.3	10.1128/JB.00824-12
15	Pyrococcus yayanosii CH1	47	(+)glnTTG	NC_015680.1	GCF_000215995.1	GCA_000215995.1	ok	Complete Genome	1x circular chromosome	1716818	51.6	10.1128/JB.05345-11	1b: erroneous additional (genomic island)	glnTTG lies ~10 bp upstream of site-sepcific integrase gene PYCH_RS07405; see Figure 3 and references
16	Thermococcus barophilus MP	46	Standard	NC_014804.1; NC_015471.1	GCF_000151105.2	GCA_000151105.2	ok	Complete Genome	1x circular chromosome, 1x plasmid (pTBMP1; 54 kb, )	2010078	41.7	10.1128/JB.01490-10
17	Thermococcus sp. ES1 (Thermococcus paralvinellae ES1)	48	(+)serCGA,undNNN	NZ_CP006965.1	GCF_000517445.1	GCA_000517445.1	ok	Complete Genome	1x circular chromosome	1957742	40.3	unpublished	1b: erroneous additional (genomic island, x2)	serCGA lies downstream of TES1_RS04215 (predicted to contain archaeal phage integrase domain 'Phage_integr_3' (Pfam E-value 1.9e-42)); undNNN lies at the 5' end of of TES1_RS03315 (predicted to contain archaeal phage integrase domain 'Phage_integr_3' (Pfam E-value 6.4e-37))
18	Thermococcus sibiricus MM 739	46	Standard	NC_012883.1	GCF_000022545.1	GCA_000022545.1	ok	Complete Genome	1x circular chromosome	1845800	40.2	10.1128/AEM.00718-09
19	Thermococcus litoralis DSM 5473	47	(+)leuCAA,leuNAG,proNGG,undNTG; (-)leuCAG,proGGG,glnCTG	NC_022084.1	GCF_000246985.2	GCA_000246985.3	ok	Complete Genome	1x circular chromosome	2215172	43.1	10.1128/JB.00123-12	1b: erroneous additional (genomic island: Leu-CAA-2-1), 2: isotype misassigned (x3: Leu-NAG=Leu-CAG, Pro-NGG=Pro-GGG, Und-NTG=Gln-CTG)	leuCAA lies near the 5' terminus of tyrosine-type recombinase/integrase gene OCC_RS01705; leuNAG, proNGG, undNTG are likely to be missing leuCAG, proGGG, glnCTG genes respectively ('N's in genome seqeunce, see Text S1)
20	Palaeococcus pacificus DY20341	47	(+)alaTGC	NZ_CP006019.1	GCF_000725425.1	GCA_000725425.1	ok	Complete Genome	1x circular chromosome	1859370	43	10.1128/genomeA.01080-15	3: legitimate additional	alaTGT appears to be a legitmate additional tRNA gene; good Model score and sensible predicted secondary structure (see Text S1)
											47.234
