## Supplementary Table S2 for "On distinguishing between canonical tRNA genes and tRNA gene fragments in prokaryotes"

### Sheet: Sheet1
Anomaly# (Table 1)	Organism	Partial tRNA sequence (attR)					Full tRNA sequence (attL)				Common DNA fragment		Putative integrative element				Notes
		Name (GtRNAdb)	GtRNAdb Category	Length (bp)	Position (strand)	Isotype Model Score	Name (GtRNAdb)	Length (bp)	Position (strand)	Isotype Model Score	Sequence (5'-->3')	Length (bp)	Length (kb)	Integrase gene	Integrase domain	Pfam e-value of integrase domain
1	T. gammatolerans EJ3	Ser-CGA-2-1	Standard (tRNAs decoding standard 20 AA)	53	621672-621724 (-)	10.4	Arg-TCT-1-1	77	642418-642464 (-)	110.6	GCCTTCTAAGCCGGAGGTCGCGGGTTCGAATCCCGCCGGGCCCGCCA	47	20.7	TGAM_RS03315	Phage_integr_3	5.9e-54
3	T. kodakarensis KOD1	Arg-TCT-2-1	Standard (tRNAs decoding standard 20 AA)	83	320075-320157 (-)	21.4	Arg-TCT-1-1	77	499262-499338 (+)	110.6	CGGCCTTCTAAGCCGGAGGtCGCGGGTTCGAATCCCGCCGGGCCCGCCA	49	20.7 (see note)	TK_RS01880	Phage_integr_3	1.4e-60	The partial and full tRNA gene copies are found on opposite strands of the chromosome, separated by ~179 kb (larger than a typical prophage). We propose an initial integration event into Arg-TCT-1-1, followed by large-scale chromosome rearrangement (probable inversion). This hypothesis is further supported by the identification of a similar integration event in T. kodakarensis KOD1 (above) - a cl…
4	T. kodakarensis KOD1	Val-CAC-2-1	Standard (tRNAs decoding standard 20 AA)	72	62858-62929 (-)	83.4	Val-CAC-1-1	78	86216-86293 (-)	122.8	GCCCTCACACGGCGGAGGTCCGGGGTTCGAATCCCCGCGGGCCCACCA	48	23	TK_RS11715	Phage_integr_3	9e-62	The partial tRNA gene receives high isotype score, leading to identification as a standard, canonical tRNA by GtRNAdb, and in the KOD1 genome annotation
5	P. yayanosii CH1	Gln-TTG-2-1	Standard (tRNAs decoding standard 20 AA)	90	1321660-1321749 (-)	13.4	Gln-TTG-1-1	76	1342940-1343015 (-)	116.3	CTTTGGATCCCGCGAC(c/t)CGGGTTCGAATCCCGGCGGGGCTACCA	44	21.3	PYCH_RS09405	Phage_integrase	6.6e-10	(1) The 44-bp of common DNA contains a 1 bp mismatch, presumably resulting from mutation at some point after the initial integration event. (2) This prophage has been previously identified as genomic island PYG1 by Li et al 2016 (doi:10.3389/fmicb.2016.01927)
6	T. sp. ES1	Ser-CGA-2-1	Standard (tRNAs decoding standard 20 AA)	69	747982-748050 (+)	30.9	Val-TAC-1-1	77	739223-739299 (+)	115.2	CCCTTACGAGGCGGAGGTCCGGGGTTCGAATCCCCGCGGGCCCACCA	47	8.8	TES1_RS04215	Phage_integr_3	1.9e-42
7	T. sp. ES1	Und-NNN-1-1	Undertermined (tRNAs with undetermined or unknown isotypes)	127	603860-603986 (-)	16.8	Glu-TTC-1-1	78	613757-613834 (-)	122.9	CTTTCGAGCCCGCGCCCCGGGTTCAAATCCCGGCCGGGGCACCA	44	9.9	TES1_RS03315	Phage_integr_3	6.5e-37	Because of its inability to identify an anticodon, GtRNAdb lists this tRNA not as a 'tRNA decoding standard 20 AA', but as a 'tRNA with undetermined or unknown isotype’.
8	T. litoralis DSM 5473	Leu-CAA-2-1	Standard (tRNAs decoding standard 20 AA)	76	326949-327024 (+)	6.3	His-GTG-1-1	77	305398-305474 (+)	108.9	CTGTGGATCCCCTAGCCCGGGTTCAAATCCCGGCCCCGGCCCCA	44	21.6	OCC_RS01705	Phage_integrase	6.4e-14
