## Supplementary Table S3 for "On distinguishing between canonical tRNA genes and tRNA gene fragments in prokaryotes"

### Sheet: Sheet1
#	Organism	NCBI Reference Sequence	Domain	Category	Partial tRNA sequence (attR)					Full tRNA sequence (attL)				Common DNA fragment		Putative integrative element				Notes
					Name (GtRNAdb)	GtRNAdb Category*	Length (bp)	Position (strand)	Isotype Model Score	Name (GtRNAdb)	Length (bp)	Position (strand)	Isotype Model Score	Sequence (5'-->3')	Length (bp)	Length (kb)	Integrase gene	Integrase domain	Pfam e-value of integrase domain
1	Natronobacterium gregoryi SP2	NC_019792.1	Archaea	Euryarchaeota; Halobacteria	Ser-CGA-2-1	Standard (tRNAs decoding standard 20 AA)	61	2537463-2537523 (+)	36.6	Glu-CTC-1-1	75	2512664-2512738 (+)	114.4	TTGCCCTCTCGAGGCAATGACC(A/G)GGGTTCGAATCCC(T/C)GTCGGAGCA	46	85.8*	NATGR_RS12715	Phage_integrase	2.2e-13	*Note 1: In this genome there appear to have been two separate integration events that targeted the same attL (full tRNA Glu-CTC-1-1), resulting in two attR sites (partial tRNAs Ser-CGA-2-1 (see above) and Ala-CGC-2-1) associated with this attL. This makes it difficult, and not very sensible, to determine the size of each integrated element. However, the entire affected region stretches over ~85.…
2	Natronobacterium gregoryi SP2	NC_019792.1	Archaea	Euryarchaeota; Halobacteria	Ala-CGC-2-1	Standard (tRNAs decoding standard 20 AA)	89	2598490-2598578 (+)	11.6	Glu-CTC-1-1	75	2512664-2512738 (+)	114.4	CCTCTCGAGGCAATGACCAGGGTTCGAATCCCTGTCGGAGCA	42	85.8*	NATGR_RS12965	DDE_Tnp_1 (transposase DDE domain)	3.9e-22	*In this genome there appear to have been two separate integration events that targeted the same attL (full tRNA Glu-CTC-1-1), resulting in two attR sites (partial tRNAs Ser-CGA-2-1 (see above) and Ala-CGC-2-1) associated with this attL. This makes it difficult, and not very sensible, to determine the size of each integrated element. However, the entire affected region stretches over ~85.8 kb.
3	Archaeoglobus profundus DSM 5631	NC_013741.1	Archaea	Euryarchaeota; Archaeoglobi	Glu-CTC-2-1	Standard (tRNAs decoding standard 20 AA)	77	1417067-1417143 (-)	11.1	Glu-CTC-1-1	75	1445660-1445734 (-)	126.7	GACTCTCGATCCCGTGACCCGGGTTCAAATCCCGGCCGGAGCA	43	28.7	ARCPR_RS08320	Phage_integr_3	7.2e-33
4	Archaeoglobus profundus DSM 5631	NC_013741.1	Archaea	Euryarchaeota; Archaeoglobi	Und-NNN-1-1	Undertermined (tRNAs with undetermined or unknown isotypes)	64	1296250-1296313 (+)	10.1	Leu-TAA-1-1	84	1262603-1262686 (+)	121.5	CTTAAGACCCCGTCCCGAAGGGGTCCGCGGGTTCAAATCCCGCCCCCCGCA	51	33.6	ARCPR_RS07400	Phage_integrase	1.8e-11	The tRNA gene fragment is predicted to fall within an antitoxin gene (3' end): ARCPR_RS07655 (type II toxin-antitoxin system CcdA family antitoxin).
5	Methanocaldococcus fervens AG86	NC_013156.1	Archaea	Euryarchaeota; Methanococci	Und-NNN-1-1	Undertermined (tRNAs with undetermined or unknown isotypes)	193	1480408-1480600 (+)	7.6	Ser-TGA-1-1	90	1449307-1449396 (+)	107.2	CTTGAGATCCAGTGGGGCTATGCCCCGCCTGGGTTCAAATCCCAGCCCCTGCGCCA	56	31	MEFER_RS0798	Phage_integrase; Phage_int_SAM_4	9.8e-37; 4.6e-13
6	Sulfolobus acidocaldarius DSM 639	NC_007181.1	Archaea	TACK; Crenarchaeota	Leu-CAA-2-1	Standard (tRNAs decoding standard 20 AA)	97	1305976-1306072 (+)	11	Arg-GCG-1-1	75	1300343-1300417 (+)	106.7	GCCTGCGGAGCCAGTGGtCCCGGGTTCAAATCCCGGCGGGTCCG	44	55.6	SACI_RS07300	Phage_integr_3	1.5e-55
7	Sulfolobus acidocaldarius DSM 639	NC_007181.1	Archaea	TACK; Crenarchaeota	Leu-CAA-3-1	Standard (tRNAs decoding standard 20 AA)	68	500057-500124 (-)	30.7	Val-TAC-1-1	75	507527-507601 (-)	113.9	CCTTACAAGGCGGAGGTCCTGGGTTCAAATCCCAGCGGGCCCA	43	7.5	SACI_RS11555	SSV1_ORF_D-335; SSV1_ORF_D-335	0.03; 1500 (both insignificant)	The tRNA gene fragment occurs in the centre of the very short SACI_RS11555 gene, which Pfam predicts contains (insignificant) integrase domains. See Palm et al 1991 (doi: 10.1016/0042-6822(91)90771-3)
8	Sulfolobus acidocaldarius DSM 639	NC_007181.1	Archaea	TACK; Crenarchaeota	Ser-CGA-2-1	Standard (tRNAs decoding standard 20 AA)	74	1231713-1231786 (-)	15.2	Gln-TTG-1-1	73	1240398-1240470 (-)	90.9	CCAGGGCTTTGGCCCCTGGGACCAGGGTTCGAGTCCCTGCCCGGCTA	47	8.8	SACI_RS06885	Phage_integr_3	5.9e-46	The tRNA gene fragment occurs within the 5' end of the predicted integrase gene.
9	Thiobacillus denitrificans ATCC 25259	NC_007404.1	Bacteria	Proteobacteria (beta)	Ser-CGA-2-1	Standard (tRNAs decoding standard 20 AA)	78	1767278-1767355 (-)	44.8	Leu-TAG-1-1	85	1787407-1787491 (-)	115.7	TTTAGGTTCCAGCGCCGCAAGGCGTGGGGGTTCGAGTCCCCCCTTTCGCACCA	53	20.1	TBD_RS08405	Phage_integrase	4.6e-24
10	Thiobacillus denitrificans ATCC 25259	NC_007404.1	Bacteria	Proteobacteria (beta)	Und-NNN-2-1	Undertermined (tRNAs with undetermined or unknown isotypes)	69	1911258-1911326 (-)	38.7	Thr-TGT-1-1	76	1929025-1929100 (-)	100.3	GCCTTGTAAGCGGTAGGTC(G/A)TC(A/T)GTTCGAATC(C/A)GA(C/T)AAGCGGCACCA	48	17.8	TBD_RS0908	Phage_integrase	6.8e-22	The 48 bp of sequence shared between Und-NNN-1-1 (partial tRNA; attR) and Thr-TGT-1-1 (full tRNA; attL) contains 4 mismatches (likely as a result of integration of the element followed by mutation). Each mismatch is indicated by the bases in parentheses (partial tRNA sequence base/full tRNA sequence base).
11	Pseudomonas fluorescens SBW25	NC_012660.1	Bacteria	Proteobacteria (gamma)	Cys-GCA-2-1	Standard (tRNAs decoding standard 20 AA)	112	3696679-3696790 (-)	29	Cys-GCA-1-1	74	3708735-3708808 (-)	87.5	GGATTGCAAATCCGCCTACGCCGGTTCGATTCCGACCTCGGCCTCCA	47	12.1	PFLU335 (PFLU_RS30865)	DDE_Tnp_IS66	5e-10	The putative transposase is labelled as a possible pseudogene.
12	Halorhodospira halophila SL1	NC_008789.1	Bacteria	Proteobacteria (gamma)	Und-NNN-2-1	Undertermined (tRNAs with undetermined or unknown isotypes)	104	721309-721412 (+)	35.3	Lys-CTT-1-1	76	690405-690480 (+)	105.2	GACTCTTAATCAGTAGGTTGAAGGTTCGAGTCCTTCGCGGCCCACCA	47	30.8	HHAL_RS12870	Phage_integrase	0.0015 (insignificant)
13	Escherichia coli K-12 substr. RV308	NZ_LM995446.1	Bacteria	Proteobacteria (gamma)	Und-NNN-1-1	Undertermined (tRNAs with undetermined or unknown isotypes)	95	549790-549884 (+)	36.2	Arg-TCT-1-1	77	528506-528582 (+)	103.5	CTTCTAAGTCGTGGGCCGCAGGTTCGAATCCTGCAGGGCGCGCCA	45	21.2	ECRV308_RS02615	Phage_integrase	9.8e-46
14	Spirochaeta africana DSM 8902	NC_017098.1	Bacteria	Spirochaetes	Und-NNN-2-1	Undertermined (tRNAs with undetermined or unknown isotypes)	58	1528491-1528548 (-)	32.9	Arg-TCT-1-1	74	1539413-1539486 (-)	90.7	CTTCTAAGCTGTGGGTCGGGGGTTCGAGTCCCTCTGG	37	11	SPIAF_RS15910	HTH_Tnp_1; Catalase-rel	0.0045; 0.072 (insignificant)
15	Acaryochloris marina MBIC11017	NC_009925.1	Bacteria	Cyanobacteria	Ser-CGA-2-1	Standard (tRNAs decoding standard 20 AA)	110	5934676-5934785 (+)	27.5	Arg-CCG-1-1	73	5884305-5884377 (+)	83.8	CAGATTCCGGTTCTGAGGGTCGGGGGTTCGAATCCCTCCATGCTCG	46	50.3	AM1_RS26230	Phage integrase; Arm-DNA-bind_2	4.3e-08; 5.5e-10
16	Alicyclobacillus acidocaldarius subsp. acidocaldarius DSM 446	NC_013205.1	Bacteria	Firmicutes	Ser-CGA-2-1	Pseudogene (Predicted pseudogenes)	72	2612625-2612696 (-)	54.3	Gly-TCC-1-2	74	2625734-2625807 (-)	97.7	CCAGCCTTCCAAGCTGGCGGCGGGGGTTCGACTCCCCTCACCCGCTCCA	49	13.2	AACI_RS12550	Phage_integrase	1.8e-33	There is a second, identical copy of the complete tRNA gene (Gly-TCC-1-2) elsewhere in the genome (Gly-TCC-1-1).
17	Thermus thermophilus HB27	NC_005835.1	Bacteria	Deinococcus-Thermus	Leu-CAA-2-1	Standard (tRNAs decoding standard 20 AA)	81	641868-641948 (-)	38.8	Val-CAC-1-1	75	653144-653218 (-)	96.3	GCCTCACACGCGAGAGGTCGTAGGTTCAAGTCCTACGCCGCCCACCA	47	11.3	TT_RS03380	Phage_integrase	4e-30
18	Thermus thermophilus HB27	NC_005835.1	Bacteria	Deinococcus-Thermus	Leu-CAA-3-1	Pseudogene (Predicted pseudogenes)	82	1793277-1793358 (+)	51.3	Ile-GAT-1-1	77	1778425-1778501 (+)	109.6	GCCTGATAAGCGTGAGGTCGGTGGTTCAAGTCCACCATCGCCCACCA	47	14.8	TT_RS09555	Phage_integrase	1.6e-30
