## Supplementary Table S4 for "On distinguishing between canonical tRNA genes and tRNA gene fragments in prokaryotes"

### Sheet: Sheet1
strain#	strain_name	NCBIref	number_rRNA_operons	genomic start	genomic end	internal tRNA genes predicted by tRNAscanSE2.0	notes
1	Thermococcus sp. AM4	NC_016051.1	1	1,349,392 (-)	1,344,641 (-)	Ala-TGC
2	Thermococcus gammatolerans EJ3 DSM 15229	NC_012804.1	1	1,945,618 (-)	1,950,372 (-)	Ala-TGC
3	Thermococcus nautili 30-1	NZ_CP007264.1	1	1,093,070 (+)	1,097,822 (+)	Ala-TGC
4	Thermococcus eurythermalis A501	NZ_CP008887.1	1	176,819 (-)	172,217 (-)	Ala-TGC
5	Thermococcus kodakarensis KOD1	NC_006624.1	1	2,022,864 (+)	2027618 (+)	Ala-TGC
6	Thermococcus sp. 4557	NC_015865.1	1	1,623,995 (+)	1,628,725 (+)	Ala-TGC
7	Thermococcus sp. CL1 (Thermococcus cleftensis CL1)	NC_018015.1	1	1,280,864 (+)	1,285,626 (+)	Ala-TGC
8	Thermococcus onnurineus NA1	NC_011529.1	1	1,279,595(-)	1,274,841 (-)	Ala-TGC
9	Pyrococcus horikoshii OT3	NC_000961.1	1	190,975 (+)	195,778 (+)	Ala-TGC
10	Pyrococcus sp. NA2	NC_015474.1	1	653,681 (+)	658,493 (+)	Ala-TGC
11	Pyrococcus abyssi GE5	NC_000868.1	1	205,051 (+)	209,857 (+)	Ala-TGC
12	Pyrococcus furiosus COM1	NC_018092.1	1	1,354,426 (-)	1,359,232 (-)	Ala-TGC
13	Pyrococcus furiosus DSM 3638	NZ_CP023154.1	1	120,687 (+)	125,493 (+)	Ala-TGC
14	Pyrococcus sp. ST04	NC_017946.1	1	281,505 (+)	286,311 (+)	Ala-TGC
15	Pyrococcus yayanosii CH1	NC_015680.1	1	1,482,195 (+)	1,483,691 (+)	Ala-TGC
16	Thermococcus barophilus MP	NC_014804.1	1	812,466 (+)	817,205 (+)	Ala-TGC
17	Thermococcus sp. ES1 (Thermococcus paralvinellae ES1)	NZ_CP006965.1	1	966,680 (-)	961,906 (-)	Ala-TGC
18	Thermococcus sibiricus MM 739	NC_012883.1	1	113,597 (+)	118,363 (+)	Ala-TGC	Wrong isotype predicted in annotation file downloaded from NCBI
19	Thermococcus litoralis DSM 5473	NC_022084.1	1	775,752 (-)	770,988 (-)	Ala-TGC
20	Palaeococcus pacificus DY20341	NZ_CP006019.1	2	763,188 (+)	767,965 (+)	Ala-TGC	Two rRNA operons in P. pacificus DY20341 both with identical Ala-TGC gene copies
				1,524,095 (-)	1,528,840 (-)	Ala-TGC
