## Supplementary Table S5 for "On distinguishing between canonical tRNA genes and tRNA gene fragments in prokaryotes"

### Sheet: counts
genome_id	strain_name	total_nr_of_markersd	OG525.	PF00410.14	PF00673	TIGR00037	TIGR00064	TIGR00111	TIGR00279	TIGR00291	TIGR00373	TIGR00405	TIGR00448	TIGR00491	TIGR00501	TIGR00967	TIGR00982	TIGR01008	TIGR01012	TIGR01020	TIGR01028	TIGR01171	TIGR01425	TIGR02389	TIGR02390	TIGR03626	TIGR03628	TIGR03629	TIGR03670	TIGR03673	TIGR03680	TIGR03722	gtdb_PF00466.15	gtdb_PF00687.16	gtdb_PF00827.12	gtdb_PF00900.15	gtdb_PF01000.21	gtdb_PF01015.13	gtdb_PF01090.14	gtdb_PF01157.13	gtdb_PF01200.13	gtdb_PF01655.13	gtdb_PF01798.13	gtdb_PF07541.7	gtdb_PF13685.1
GCF_000009965.1	Thermococcus_kodakarensis_KOD1	43	1	1	1	1	1	1	1	1	1	1	1	1	1	1	1	1	1	1	1	1	1	1	1	1	1	1	1	1	1	1	1	1	1	1	1	1	1	1	1	1	1	1	1
GCF_000011105.1	Pyrococcus_horikoshii_OT3	43	1	1	1	1	1	1	1	1	1	1	1	1	1	1	1	1	1	1	1	1	1	1	1	1	1	1	1	1	1	1	1	1	1	1	1	1	1	1	1	1	1	1	1
GCF_000017165.1	Methanococcus_vannielii_SB	43	1	1	1	1	1	1	1	1	1	1	1	1	1	1	1	1	1	1	1	1	1	1	1	1	1	1	1	1	1	1	1	1	1	1	1	1	1	1	1	1	1	1	1
GCF_000017185.1	Methanothermococcus_aeolicus	43	1	1	1	1	1	1	1	1	1	1	1	1	1	1	1	1	1	1	1	1	1	1	1	1	1	1	1	1	1	1	1	1	1	1	1	1	1	1	1	1	1	1	1
GCF_000018365.1	Thermococcus_onnurineus_NA1	43	1	1	1	1	1	1	1	1	1	1	1	1	1	1	1	1	1	1	1	1	1	1	1	1	1	1	1	1	1	1	1	1	1	1	1	1	1	1	1	1	1	1	1
GCF_000022545.1	Thermococcus_sibiricus_MM_739	43	1	1	1	1	1	1	1	1	1	1	1	1	1	1	1	1	1	1	1	1	1	1	1	1	1	1	1	1	1	1	1	1	1	1	1	1	1	1	1	1	1	1	1
GCF_000151105.2	Thermococcus_barophilus_MP	43	1	1	1	1	1	1	1	1	1	1	1	1	1	1	1	1	1	1	1	1	1	1	1	1	1	1	1	1	1	1	1	1	1	1	1	1	1	1	1	1	1	1	1
GCF_000151205.2	Thermococcus_sp._AM4	43	1	1	1	1	1	1	1	1	1	1	1	1	1	1	1	1	1	1	1	1	1	1	1	1	1	1	1	1	1	1	1	1	1	1	1	1	1	1	1	1	1	1	1
GCF_000195935.2	Pyrococcus_abyssi_GE5	43	1	1	1	1	1	1	1	1	1	1	1	1	1	1	1	1	1	1	1	1	1	1	1	1	1	1	1	1	1	1	1	1	1	1	1	1	1	1	1	1	1	1	1
GCF_000211475.1	Pyrococcus_sp._NA2	43	1	1	1	1	1	1	1	1	1	1	1	1	1	1	1	1	1	1	1	1	1	1	1	1	1	1	1	1	1	1	1	1	1	1	1	1	1	1	1	1	1	1	1
GCF_000215995.1	Pyrococcus_yayanosii_CH1	43	1	1	1	1	1	1	1	1	1	1	1	1	1	1	1	1	1	1	1	1	1	1	1	1	1	1	1	1	1	1	1	1	1	1	1	1	1	1	1	1	1	1	1
GCF_000221185.1	Thermococcus_sp._4557	43	1	1	1	1	1	1	1	1	1	1	1	1	1	1	1	1	1	1	1	1	1	1	1	1	1	1	1	1	1	1	1	1	1	1	1	1	1	1	1	1	1	1	1
GCF_000246985.2	Thermococcus_litoralis_DSM_5473	43	1	1	1	1	1	1	1	1	1	1	1	1	1	1	1	1	1	1	1	1	1	1	1	1	1	1	1	1	1	1	1	1	1	1	1	1	1	1	1	1	1	1	1
GCF_000263735.1	Pyrococcus_sp._ST04	43	1	1	1	1	1	1	1	1	1	1	1	1	1	1	1	1	1	1	1	1	1	1	1	1	1	1	1	1	1	1	1	1	1	1	1	1	1	1	1	1	1	1	1
GCF_000265525.1	Thermococcus_sp._CL1	43	1	1	1	1	1	1	1	1	1	1	1	1	1	1	1	1	1	1	1	1	1	1	1	1	1	1	1	1	1	1	1	1	1	1	1	1	1	1	1	1	1	1	1
GCF_000275605.1	Pyrococcus_furiosus_COM1	43	1	1	1	1	1	1	1	1	1	1	1	1	1	1	1	1	1	1	1	1	1	1	1	1	1	1	1	1	1	1	1	1	1	1	1	1	1	1	1	1	1	1	1
GCF_000517445.1	Thermococcus_sp._ES1	43	1	1	1	1	1	1	1	1	1	1	1	1	1	1	1	1	1	1	1	1	1	1	1	1	1	1	1	1	1	1	1	1	1	1	1	1	1	1	1	1	1	1	1
GCF_000585495.1	Thermococcus_nautili_30-1	43	1	1	1	1	1	1	1	1	1	1	1	1	1	1	1	1	1	1	1	1	1	1	1	1	1	1	1	1	1	1	1	1	1	1	1	1	1	1	1	1	1	1	1
GCF_000725425.1	Palaeococcus_pacificus_DY20341	43	1	1	1	1	1	1	1	1	1	1	1	1	1	1	1	1	1	1	1	1	1	1	1	1	1	1	1	1	1	1	1	1	1	1	1	1	1	1	1	1	1	1	1
GCF_000769655.1	Thermococcus_eurythermalis_A501	43	1	1	1	1	1	1	1	1	1	1	1	1	1	1	1	1	1	1	1	1	1	1	1	1	1	1	1	1	1	1	1	1	1	1	1	1	1	1	1	1	1	1	1
GCF_001592435.1	Thermococcus_gammatolerans_EJ3_DSM_15229	43	1	1	1	1	1	1	1	1	1	1	1	1	1	1	1	1	1	1	1	1	1	1	1	1	1	1	1	1	1	1	1	1	1	1	1	1	1	1	1	1	1	1	1
GCF_002945325.1	Methanococcus_maripaludis	42	1	1	1	1	1	1	1	1	1	1	1	1	1	1	1	1	1	1	1	1	1	1	0	1	1	1	1	1	1	1	1	1	1	1	1	1	1	1	1	1	1	1	1
GCF_008245085.1	Pyrococcus_furiosus_DSM_3638	43	1	1	1	1	1	1	1	1	1	1	1	1	1	1	1	1	1	1	1	1	1	1	1	1	1	1	1	1	1	1	1	1	1	1	1	1	1	1	1	1	1	1	1
